# GCNA preserves genome integrity and fertility across species

**DOI:** 10.1101/570804

**Authors:** Varsha Bhargava, Courtney D. Goldstein, Logan Russell, Lin Xu, Murtaza Ahmed, Wei Li, Amanda Casey, Kelly Servage, Rahul Kollipara, Zachary Picciarelli, Ralf Kittler, Alexander Yatsenko, Michelle Carmell, Kim Orth, James F. Amatruda, Judith L. Yanowitz, Michael Buszczak

## Abstract

The propagation of species depends on the ability of germ cells to protect their genome in the face of numerous exogenous and endogenous threats. While these cells employ a number of known repair pathways, specialized mechanisms that ensure high-fidelity replication, chromosome segregation, and repair of germ cell genomes remain incompletely understood. Here, we identify Germ Cell Nuclear Acidic Peptidase (GCNA) as a highly conserved regulator of genome stability in flies, worms, zebrafish, and humans. GCNA contains a long acidic intrinsically disordered region (IDR) and a protease-like SprT domain. In addition to chromosomal instability and replication stress, GCNA mutants accumulate DNA-protein crosslinks (DPCs). GCNA acts in parallel with a second SprT domain protein Spartan. Structural analysis reveals that while the SprT domain is needed to limit meiotic and replicative damage, most of GCNA’s function maps to its IDR. This work shows GCNA protects germ cells from various sources of damage, providing novel insights into conserved mechanisms that promote genome integrity across generations.

**Highlights:** GCNA ensures genomic stability in germ cells and early embryos across species

GCNA limits replication stress and DNA double stranded breaks

GCNA restricts DNA-Protein Crosslinks within germ cells and early embryos

The IDR and SprT domains of GCNA govern distinct aspects of genome integrity

**Graphic Abstract:** 
