## Supplementary material for "GCNA preserves genome integrity and fertility across species": Table S1

### Sheet: Table
Table S1. Germ cell tumor specimens in this study.
Patient ID	Histology	Gender	Age at diagnosis (y)
GCT0001	YST	F	2.6256
GCT0002	YST	F	2.06708
GCT0003	YST	M	1.28953
GCT0005	YST	F	16.7584
GCT0006	Blue cell tumor arising in teratoma	F	1.42642
GCT0007	Blue cel tumor arising in teratoma	F	14.6721
GCT0008	MMGCT	F	16.0958
GCT0009	YST	M	1.30869
GCT0010	YST	F	4.08487
GCT0011	YST	M	0.854209
GCT0012	YST	M	1.99042
GCT0013	YST	M	1.40178
GCT0014	YST	M	2.80903
GCT0015	YST	F	2.99795
GCT0016	YST	M	1.01027
GCT0017	YST	M	0.720055
GCT0018	YST	F	15.1321
GCT0019	YST	M	1.30595
GCT0020	YST	F	11.7043
GCT0021	YST	F	0.287474
GCT0022	YST	M	2.17659
GCT0023	YST	M	2.60096
GCT0024	YST	M	2.13005
GCT0025	YST	M	2.81725
GCT0026	YST	?
GCT0027	YST	F	0.632444
GCT0029	YST	F	19.5702
GCT0030	YST	M	0.344969
GCT0032	YST	M	1.95209
GCT0033	YST	F	1.37988
GCT0034	YST	M	2.74333
GCT0035	YST	F	15.2142
GCT0036	YST	M	3.38398
GCT0037	YST	M	14.1164
GCT0038	YST	M	0.829569
GCT0039	YST	M	0.892539
GCT0040	MMGCT	F	11.3648
GCT0041	YST	F	11.2526
GCT0042	MMGCT	M	17
GCT0045	YST	M	0.8
GCT0048	MMGCT	M	9
GCT0049	YST	F	16
GCT0050	MMGCT	M	16
GCT0051	EC	M	22
GCT0052	Teratoma	M	16
GCT0053	MMGCT	M	18
GCT0054	SEM	F	14
GCT0057	YST	M	0
GCT0058	EC	M	18
GCT0059	MMGCT	F	19
GCT0060	MMGCT	M	18
GCT0061	MMGCT	M	15
GCT0062	Teratoma	F	0
GCT0063	YST	?	0.1
GCT0064	EC	M	19
GCT0065	Teratoma	?	0
GCT0066	YST	F	13
GCT0067	SEM	M	15
GCT0068	SEM	M	8
GCT0069	YST	M	1
GCT0070	Teratoma	F	1
GCT0072	MMGCT	M	22
GCT0073	YST	M	0
GCT0074	MMGCT	M	18
GCT0079	SEM	F	16
GCT0080	MMGCT	M	18
GCT0081	YST	M	0
GCT0083	SEM	F	10
GCT0084	EC	M	16
GCT0085	MMGCT	M	17
GCT0086	SEM	F	11
GCT0089	SEM	F	8
GCT0090	SEM	F	13
GCT0091	SEM	F	14
GCT0093	SEM	F	17
GCT0095	SEM	M	16
GCT0097	SEM	M	14
GCT0100	MMGCT	M	16
GCT0101	MMGCT	M	16
GCT0102	MMGCT	M	14
GCT0104	MMGCT	M	15
GCT0106	MMGCT	M	14
GCT0107	MMGCT	F	11
GCT0108	MMGCT	M	15
GCT0113	YST	F	8
GCT0115	YST	M	1
GCT0116	YST	M	3
GCT0117	YST	F	1
GCT0118	YST	M	1
GCT0120	YST	M	0.9
GCT0122	YST	M	0
GCT0123	YST	F	0
GCT0124	YST	F	16
GCT0125	YST	M	0.5
Key
YST	Yolk sac tumor
MMGCT	Mixed malignant Germ Cell Tumor
SEM	Seminoma
EC	Embryonal Carcinoma
