## Supplementary material for "GCNA preserves genome integrity and fertility across species": Table S2

### Sheet: Sheet1
Table S2. Primers and PCR conditions
PCR program: 94^4min-(94^t-Tm^t-72^2t)x#cycles-72^4t-4^10-end
gene	allele	primers name and sequence	Tm (◦C)	t (sec)	#cycles	Band size in wild type (bp)	Band size in mutant (bp)	Gel concentration (% is grams of agarose powder per 100 mL TAE Buffer)
gcna-1	wild type	WL-118 5'GCG TCA ATC GAA ATC TCT CGA C-3' WL-119 5'-GGC ACA TGG CAC GGA TAA ATG-3''	55	30	40	348	N/A	0.01
gcna-1	ea43	WL-116 5'-CCA ACG GCG CTT AAT TTG CC-3' WL-119 5'-GGC ACA TGG CAC GGA TAA ATG-3'	55	30	40	N/A	154	0.02
gcna-1	ea76	LR-189 5'-CAG CTG GCC AAT GCA GAA ATC-3' LR-190 5'-CAC CGA AGA GCA TCG AGC TCC-3'	55	30	40	197	153	0.03
gcna-1	ea**[OLLAS]	WL-116 5'-CCA ACG GCG CTT AAT TTG CC-3' WL-117 5'-cTCGTACGATGACGCTGAAGC-3'	55	30	40	146	203	0.03
gcna-1	ea**[HA]	WL-116 5'-CCA ACG GCG CTT AAT TTG CC-3' WL-117 5'-cTCGTACGATGACGCTGAAGC-3'	55	30	40	146	189	0.03
exo-1	wild type	ZK-216 5'-GGTCGCAATCGATGTGAGTTGC-3' ZK-218 5'-GCAGCTCACGACGCTCCTC-3'	55	30	40	265	0	0.01
exo-1	tm1842	ZK-216 5'-GGTCGCAATCGATGTGAGTTGC-3' ZK-217 5'-GCAGCTGTGCTCAACCCGAC-3'	55	30	40	782	220	0.01
dog-1	wild type	ZK-100 5'-CGA CGA GTA TGA GCA GCT CAT GAT GC-3' ZK-99 5'-CAC AGA GTA CCC GAT GCG AGG ACT ATA-3'	60	30	40	~800	N/A	0.03
dog-1	gk10	ZK-100 5'-CGA CGA GTA TGA GCA GCT CAT GAT GC-3' ZK-101 5'-CGG GTG CCG TAG TAG ATT CGG A-3'	60	30	40	N/A	~800	0.01
dvc-1	wild type	LR-124 5'-GTC GCT TCG GAC AAC TCG GTG-3' LR-123 5'-CAC TTA CTC TTG CCT TTC GTC AAG TTG-3'	55	30	40	291	N/A	0.01
dvc-1	ea65	LR-122 5'-GCG CAC TGG TTG CGT GTC G-3' LR-123 5'-CAC TTA CTC TTG CCT TTC GTC AAG TTG-3'	55	30	40	N/A	616	0.01
prg-1	wild type	WL-141 5'-GAT CGC ACC TTT CAC TCC TTC-3' WL-142 5'-GAG CCT CCA CAG GTC AGT TAC-3'	55	30	40	~600	N/A	0.01
prg-1	n4357	WL-141 5'-GAT CGC ACC TTT CAC TCC TTC-3' WL-143 5'-GGT TCA ACA CCC TAT CGA CAG-3'	55	30	40	N/A	~600	0.03
rfs-1	wild type	TBM-326 5'-ATT CTT TCT TCC CTT GTA GG-3' TBM-327 5'-CCG CAA TTT TCT CTA CTC-3'	55	30	40	~900	N/A	0.01
rfs-1	ok1372	TBM-326 5'-ATT CTT TCT TCC CTT GTA GG-3' TBM-328 5'-TTG TAG TGG GAG TCT TGT-3'	55	30	40	N/A	~800	0.01
spo-11	wild type	OLM-50 5'-AAC AAC TTC ACC GGC TGG-3' OLM-52 5'-GCC GAC GAG TCT CAA TGT TC-3'	55	01:00:00	40	~2000	~800	0.01
spo-11	ok79	OLM50 5'-AAC AAC TTC ACC GGC TGG-3' OLM-515'-TTA TCC CGC GTC CAC AAG-3'	55	01:00:00	40	~1200	0	0.01
sws-1	ea12	NM-082 5'-AGC GGG AAT TTG AAG ATG-3' NM-083 5'-AGC TGG AAA CTC TGA AAC-3'	55	30	40	~250	~330	0.03
vab-1	external	TBM-666 5′-CGA TTC CAA CAA TTG GTA AAT ACC-3′ TBM-667 5′- AAT ATT TGC TAA ACC TAT TGT TGC C-3′	58	01:30:00	35	faint band, substrate for internal PCR		N/A
vab-1	internal	TBM-668 5′- CGA CGA AAA ATG CAG AAT TTG G-3′ TBM-669 5′-AGG TGT GTG TGC AGA CCT CCG-3′	62	01:00:00	35	1 ~500bp	Multiple bands	0.03
xpf-1	e1487	ZK-96 5'-GGACAGTACTCTCGGAGATT-3' ZK-98 5'-CACATTGTCCGCTTGTGTC-3'	55	30	40	0	~800	0.01
xpf-1	e1487	ZK-96 5'-GGACAGTACTCTCGGAGATT-3' ZK-97 5'-CGAACTGTATCAAATTGGTCTG-3'	55	30	40	~950	0	0.01
Quantitative PCR primers
Tc1		JLY-926 5′- GCT AAA CAC ATC TGG TC-3′ JLY-927 5′-CGG TTG GGC ATT GAT ACT TTG -3′
Tc2		JLY-928 5′-AGT TAT GAG GAT TGG ATG GTG C-3′ JLY-929 5′-AGT ATT GGA GCA TTG ACG-3′
Tc3		JLY-930 5′- GTC CGT ATC GTG TAT GCT CAG-3′ JLY-931 5′-AAT AGA CTT CCA AGC GTC GAG -3′
Tc4v		JLY-932 5′- GTA ATC GCT GAA CCA AAA GGC-3′ JLY-933 5′-GTG TCT TGT ATC CAG CCC G-3′
rpl-32		TBM-168 5'-GGA TTT GGA CAT GCT CCT C-3′ TBM-169 5′-GAT TCC CTT GCG GCT CTT-3′
