## Supplementary material for "GCNA preserves genome integrity and fertility across species": Table S3

### Sheet: Sheet1
TABLE S3. Oligos used to generate Drosophila knockouts
Gene Name		names	Guides			Names	Primers for homology arms
CG14814		CG14814_s1	CTTCGAGAGGAACGACCAGAAAACA	25 nm	STD	CG14814_arm1_F	GCATCACCTGCGCATTCGCTTGTGAGATTGGCTCGTTGG
		CG14814_as1	AAACTGTTTTCTGGTCGTTCCTCTC	25 nm	STD	CG14814_arm1_R	GCATCACCTGCGCATCTACTTTCTGGTCGTTCCTCTTTTCTGG
		CG14814_s2	CTTCGTCGGCCGGCGGTGTTGGTAA	25 nm	STD	CG14814_arm2_F	GCATGCTCTTCTTATTAAAGGCGATGCTTGGACTCATT
		CG14814_as2	AAACTTACCAACACCGCCGGCCGAC	25 nm	STD	CG14814_arm2_R	GCATGCTCTTCTGACTGGCTGTACTCGGGAATCTG
CG2694		CG2694_s1	CTTCGTTGAACAATAGTGGCGTAC	25 nm	STD	CG2694_arm1_F	AAAACACCTGCAAAATCGCTGCTTAACGCTTTCGTAGTACTGC
		CG2694_as1	AAACGTACGCCACTATTGTTCAAC	25 nm	STD	CG2694_arm1_R	AAAACACCTGCAAAACTACCGCCACTATTGTTCAACTGTGC
		CG2694_s2	CTTCGAGCTTGGCTTCGACGCCTC	25 nm	STD	CG2694_arm2_F	AAAAGCTCTTCATATCTCCGGCAGGCGCACAGCACAGATCC
		CG2694_as2	AAACGAGGCGTCGAAGCCAAGCTC	25 nm	STD	CG2694_arm2_R	AAAAGCTCTTCAGACTTCCATTTCTTCAAACATGCG
CG11322		CG11322_s1	CTTCGTTAACAAGTTAACAAAACTA	25 nm	STD		Synthesized as a complete gene block
		CG11322_as1	AAACTAGTTTTGTTAACTTGTTAAC	25 nm	STD
		CG11322_s2	CTTCGCGACAGCAGTCGTAGTTCCA	25 nm	STD
		CG11322_as2	AAACTGGAACTACGACTGCTGTCGC	25 nm	STD
